# Jumping DNA polymerases in bacteriophages

**DOI:** 10.1101/2024.04.26.591309

**Authors:** Natalya Yutin, Igor Tolstoy, Pascal Mutz, Yuri I Wolf, Mart Krupovic, Eugene V Koonin

## Abstract

Viruses with double-stranded (ds) DNA genomes in the realm *Duplodnaviria* share a conserved structural gene module but show a broad range of variation in their repertoires of DNA replication proteins. Some of the duplodnaviruses encode (nearly) complete replication systems whereas others lack (almost) all genes required for replication, relying on the host replication machinery. DNA polymerases (DNAPs) comprise the centerpiece of the DNA replication apparatus. The replicative DNAPs are classified into 4 unrelated or distantly related families (A-D), with the protein structures and sequences within each family being, generally, highly conserved. More than half of the duplodnaviruses encode a DNAP of family A, B or C. We showed previously that multiple pairs of closely related viruses in the order *Crassvirales* encode DNAPs of different families. Here we identify four additional groups of tailed phages in the class *Caudoviricetes* in which the DNAPs apparently were swapped on multiple occasions, with replacements occurring both between families A and B, or A and C, or between distinct subfamilies within the same family. The DNAP swapping always occurs “in situ”, without changes in the organization of the surrounding genes. In several cases, the DNAP gene is the only region of substantial divergence between closely related phage genomes, whereas in others, the swap apparently involved neighboring genes encoding other proteins involved in phage replication. We hypothesize that DNAP swapping is driven by selection for avoidance of host antiphage mechanisms targeting the phage DNAP that remain to be identified, and/or by selection against replicon incompatibility. In addition, we identified two previously undetected, highly divergent groups of family A DNAPs that are encoded in some phage genomes along with the main DNAP implicated in genome replication.
