## Supplementary table 2 for "Jumping DNA polymerases in bacteriophages"

### Sheet: Sheet1
	no. of genomes	polymerases	model	pAU for the constrained tree
clade 1	121	PolA, PolB	Q.pfam+I+G4	8.84e-06
clade 2	370	PolA, PolB	LG+I+G4	1.36e-08
clade 3	85	PolA, PolB	Q.pfam+G4	1.02e-110
clade 4	83	PolA, PolC	Q.pfam+F+I+G4	2.17e-07
